# Resequencing and association mapping of the generalist pathogen *Botrytis cinerea*

**DOI:** 10.1101/489799

**Authors:** Susanna Atwell, Jason A. Corwin, Nicole Soltis, Wei Zhang, Daniel Copeland, Julie Feusier, Robert Eshbaugh, Daniel J. Kliebenstein

## Abstract

We performed whole genome resequencing of 84 field isolates of *Botrytis cinerea*, largely collected from a local set of plant species. Combined with 13 previously resequenced isolates sampled from diverse locations, this gave a collection of 97 isolates for studies of natural variation. Alignment to the reference sequence T4 and SNP detection provided further data for population genetics analysis including a mapping population for association studies. Although much of the genomic diversity was captured in the original 13 isolates, the additional genomes increased total diversity in the population by a third. Surprisingly, the same additional genomes increase mitochondrial diversity 2-fold. Across the population, LD was limited and decayed rapidly, reflecting frequent outcrossings. Effectively, this sampling strategy increased the level of genetic diversity available, whilst limiting the problem of population stratification and enabling GWAS of several phenotypes on common *Arabidopsis* plants affected in disease pathways. Overlap of results using all GWAS methods revealed numerous candidate genes / pathways that potentially contribute to its broad host range and offer conceivable pathogen decrease targets.
