## Supplementary material for "Resequencing and association mapping of the generalist pathogen *Botrytis cinerea*"

### Sheet: Sheet1
INDV	MEAN_DEPTH	SNPs T4	Insertions T4	Deletions T4	SNPs BO5.10	Insertions BO5.10	Deletions BO5.10	Mito SNPs	Mito Insertions	Mito Deletions	origin
Molly	179.102	242950	44752	39770	271795	44298	39989	4	10	2	Grape	U.S.A. - California
FSD	145.578	201504	42618	35278	214601	40976	35010	4	39	11	Strawberry	U.S.A. - California	Davis
Glo2	142.034	224578	42968	37126	238739	40856	36447	6	13	5	Grape	U.S.A. - California	Davis
KernA2	174.419	161562	34604	28495	181528	34401	29911	4	23	6	Grape	U.S.A. - California
KGB2_S24	96.3793	223214	42531	36970	237668	40719	36262	6	21	8	Tomato	U.S.A. - California	Davis
Pep_S25	131.156	204903	41502	34960	216699	39830	34386	3	30	9	UK	Edinburgh
Ps_S26	100.703	391283	65728	57620	402227	62456	56410	10	21	17	UK	Warwick
SS_S27	97.6974	197379	40663	34940	207596	38410	34214	3	23	8	Tomato	U.S.A. - California	Davis
Acacia	70.9772	216299	42231	34774	228840	40854	34634	8	32	4	Acacia	South Africa
Davis Navel	41.5255	180103	38768	31403	202557	37470	31865	3	22	7	Orange	U.S.A. - California	Davis
1.01.01	157.829	191350	40289	31815	192696	37660	30765	6	46	14	Grape	U.S.A. - California
1.01.02	161.526	192749	40038	31762	195264	37242	30734	6	44	12	Grape	U.S.A. - California
1.01.03	157.653	194587	40559	32276	198154	38122	31283	8	22	11	Grape	U.S.A. - California
1.01.04	141.473	194262	40627	32206	198192	38192	31362	6	46	14	Grape	U.S.A. - California
1.01.15	160.199	199324	40852	32965	205519	38750	32532	5	43	7	Grape	U.S.A. - California
1.02.01	139.812	208013	42701	33350	215831	40568	33032	3	30	4	Grape	U.S.A. - California
1.02.02	156.005	207744	41467	32841	214240	39328	32694	7	39	6	Grape	U.S.A. - California
Rose	61.8124	166813	36529	29099	190905	35403	29903	4	22	8	Grape	Far Niente Winery, CA
Noble Rot	26.6342	169336	36774	30065	186416	34751	29777	3	22	4	Raspberry	Far Niente Winery, CA
UKR	35.9315	240348	45497	37996	250099	41862	35869	2	35	8	Grape	U.S.A. - California	Davis
1.01.06	44.7194	172830	38226	30860	187983	36165	29904	6	35	8	Grape	U.S.A. - California
1.02.20	169.351	210417	43360	33705	220519	41241	33658	3	30	8	Grape	U.S.A. - California
1.03.02	172.031	202078	42155	33454	219428	41014	33842	7	37	13	Grape	U.S.A. - California
1.03.04	127.965	284251	45535	41885	294074	44024	41906	4	46	10	Grape	U.S.A. - California	Davis
A517	39.8835	335768	61410	49966	285203	59265	49654	34	49	30	Apple	U.S.A. - California	Davis
1.03.12	120.098	199938	41365	32759	216177	40166	33172	10	43	10	Grape	U.S.A. - California
1.03.16	141.093	199008	41456	32936	212321	40158	33195	4	36	11	Grape	U.S.A. - California
1.02.15	166.565	224101	45238	35976	231105	43247	35564	11	30	8	Grape	U.S.A. - California
1.03.18	144.792	207196	42715	33786	203633	38906	32350	3	30	3	Grape	U.S.A. - California
1.02.03	184.632	211620	43733	34237	221152	41333	33895	6	37	7	Grape	U.S.A. - California
1.03.19	167.804	219939	43687	35488	216434	40121	33454	3	30	8	Grape	U.S.A. - California
1.02.04	152.85	208182	42972	33564	215474	40714	33245	5	38	4	Grape	U.S.A. - California
1.02.06	184.632	211623	43726	34248	203998	37528	31247	5	18	6	Grape	U.S.A. - California
1.02.16	97.6849	232615	47752	37369	242582	45603	37075	8	38	11	Grape	U.S.A. - California
1.02.17	168.198	220661	44568	35749	228143	42705	35330	7	37	5	Grape	U.S.A. - California
1.02.18	166.246	222545	44698	35954	230826	42839	35470	8	39	6	Grape	U.S.A. - California
1.02.19	168.038	202330	40500	32599	215844	39111	32912	7	43	12	Grape	U.S.A. - California
1.03.20	64.1109	236838	39268	34018	234871	36294	33268	288	77	15	Grape	U.S.A. - California
1.03.22	154.695	213573	44109	35190	210280	40096	33064	5	42	14	Grape	U.S.A. - California
1.03.23	131.706	198964	41450	32715	212825	40255	33283	5	36	11	Grape	U.S.A. - California
1.04.01	141.838	203622	41662	32475	213837	39819	32753	3	33	6	Grape	U.S.A. - California
BO5.10	36.6369	173741	35959	29061	125	478	147	1	5	0	NA	Netherlands
1.04.04	150.854	222156	45520	36053	227973	43444	35575	7	30	8	Grape	U.S.A. - California
1.01.05	183.105	215789	43368	36949	211721	39720	35409	4	20	3	Grape	U.S.A. - California
1.04.03	157.771	232283	47224	38924	247406	45116	38366	9	33	12	Grape	U.S.A. - California
1.04.02	173.833	241376	48911	40314	257006	46186	39435	5	34	4	Grape	U.S.A. - California
Peachy	163.894	245108	50015	41071	267168	47694	40570	8	703	401	Peach	U.S.A. - California
Rasp	181.114	212697	42945	36097	215769	38884	33917	5	526	270	Raspberry	U.S.A. - California
1.04.05	132.431	221571	44677	35577	225179	42503	34981	7	14	2	Grape	U.S.A. - California
1.04.12	164.767	214440	41889	33893	210284	38280	32470	8	25	7	Grape	U.S.A. - California
1.04.15	160.752	202259	41392	33547	209936	39263	33200	8	34	9	Grape	U.S.A. - California
1.04.17	170.106	194541	40582	32112	207827	39532	31999	7	38	8	Grape	U.S.A. - California
1.04.19	160.126	195531	40641	32175	210695	39755	32163	4	47	13	Grape	U.S.A. - California
1.04.20	145.053	232692	47900	37490	239989	45448	37008	8	36	10	Grape	U.S.A. - California
1.04.21	136.177	233374	48181	37696	244779	45957	37439	7	35	10	Grape	U.S.A. - California
1.04.25	143.052	234869	48398	38008	246215	46155	37759	10	31	11	Grape	U.S.A. - California
1.05.04	117.9	234736	46803	37221	235471	43279	35724	14	40	7	Grape - Pinot Noir	U.S.A. - California
1.01.12	66.8502	202270	41100	33922	216177	38298	33325	4	22	8	Grape	U.S.A. - California
1.05.11	164.547	196127	41400	32349	200263	38953	31857	6	40	9	Grape - Pinot Noir	U.S.A. - California
1.05.14	154.754	232070	47155	37145	237199	44210	36375	3	25	3	Grape - Pinot Noir	U.S.A. - California
1.05.16	157.809	214051	44049	34502	213439	40477	33160	3	28	2	Grape - Pinot Noir	U.S.A. - California
1.05.17	134.4	220903	44643	35629	224669	41786	34518	3	34	4	Grape - Pinot Noir	U.S.A. - California
1.05.22	166.183	214490	44115	34573	213923	40580	33294	3	29	3	Grape - Pinot Noir	U.S.A. - California
1.05.24	105.523	195166	40592	32111	199706	38362	31548	7	40	11	Grape - Pinot Noir	U.S.A. - California
2.04.03	146.154	382168	67210	54302	384317	64994	53478	31	48	31	Grape	U.S.A. - California
2.04.04	144.053	385818	67508	54541	390573	65257	53793	31	46	30	Grape	U.S.A. - California
2.04.08	135.029	375751	66190	53147	376443	63871	52468	31	49	33	Grape	U.S.A. - California
2.04.09	107.813	379876	65042	52955	386385	63414	52705	37	53	33	Grape	U.S.A. - California
Grape	100.249	357305	64262	53764	374747	61366	53020	11	20	13	Grape	South Africa
2.04.11	121.206	375265	64873	52283	379583	63384	52189	34	52	31	Grape	U.S.A. - California
2.04.12	148.756	376228	66306	53282	381060	64597	53030	32	26	23	Grape	U.S.A. - California
2.04.14	131.89	384428	66935	54016	388379	64873	53304	40	62	33	Grape	U.S.A. - California
2.04.17	136.391	381064	66676	53724	386298	64918	53510	32	47	31	Grape	U.S.A. - California
2.04.18	153.261	383144	67408	54151	389827	65465	53927	37	55	33	Grape	U.S.A. - California
2.04.20	132.757	379897	66615	53763	386027	64917	53515	35	52	32	Grape	U.S.A. - California
2.04.21	144.407	384139	67071	54114	391255	65073	53346	39	55	33	Grape	U.S.A. - California
2004	143.387	196651	39247	31717	196231	35448	30451	3	19	9	Grape	U.S.A. - California	Parlier
Apple404	135.94	380267	64369	52907	376490	60413	50770	34	33	13	Apple	U.S.A. - California	Davis
GLO1	60.0053	213332	45197	36605	236018	43108	35698	7	26	7	Grape	U.S.A. - California	Davis
Ausubel	129.414	387483	61569	52485	386226	57589	51001	10	19	13	Brassica oleracea	U.S.A. - Massachusetts
BMM	139.245	224597	41054	34347	226708	38396	33144	8	17	2	Geranium	Switzerland
BPA1	159.705	379682	56742	48682	379210	52440	47087	9	21	10	Grape	U.S.A. - California
Esparato Fresa	129.301	392802	63594	53641	385540	58355	51217	13	19	13	Strawberry	U.S.A. - California
Fd1	160.973	196216	37997	30516	180	360	260	1	2	0	Raspberry	U.S.A. - California
Fd2	172.62	227442	42915	34930	234351	40667	34091	3	19	1	Raspberry	U.S.A. - California
Fresa525	153.239	203154	39629	32262	224814	39300	33257	3	19	9	Strawberry	U.S.A. - California
Kern B1	126.505	244105	42875	35998	241317	40296	35118	4	20	9	Grape	U.S.A. - California
Kern B2	159.076	212952	43440	34491	219350	40647	33638	12	44	8	Grape	U.S.A. - California
KGB1	172.556	157695	33343	26104	174881	33369	27677	3	21	1	Tomato	U.S.A. - California
Geranium	40.6255	205957	40758	33673	227492	38528	33149	3	23	7	Geranium	U.S.A. - California	Davis
MEA P6G	150.503	386914	64414	53777	394052	61397	53001	10	18	12	Grape	Switzerland
Mex03	161.59	201744	40716	32471	209225	14028	12105	3	30	4	Blackberry	Mexico
Navel	179.308	208506	41467	33570	218790	39611	33321	5	13	7	Orange	U.S.A. - California
Philo Menlo	148.135	159081	33479	26113	189376	35678	29557	5	23	9	Grape	U.S.A. - California
T3	165.806	159454	33448	26267	194289	36050	29963	5	22	9	Tomato	U.S.A. - California
T7	192.575	161755	33932	26621	196186	36457	30142	3	20	9	Tomato	U.S.A. - California
KatieTomato	48.6065	127779	29003	22879	165566	31647	26768	4	22	2	Tomato	U.S.A. - California	Davis
Total unique		1516518	237934	158704	1673882	217361	151620	388	1360	669
